# Deep Learning Predicts Non-Normal Peptide FAIMS Mobility Distributions Directly from Sequence

**DOI:** 10.1101/2024.09.11.612538

**Authors:** Justin McKetney, Ian J. Miller, Alexandre Hutton, Pavel Sinitcyn, Joshua J. Coon, Jesse G. Meyer

**Affiliations:** Department of Biomolecular Chemistry, University of Wisconsin-Madison, Madison WI 53706, USA; National Center for Quantitative Biology of Complex Systems, Madison, WI 53706, USA; Gladstone Data Science and Biotechnology Institute, The J. David Gladstone Institutes, San Francisco, California, USA; Quantitative Bioscience Institute, University of California, San Francisco, California, USA; Department of Cellular and Molecular Pharmacology, University of California, San Francisco, California, USA; Department of Computational Biomedicine, Cedars Sinai Medical Center, Los Angeles, CA 90048, USA; Advanced Clinical Biosystems Research Institute, Cedars Sinai Medical Center, Los Angeles, CA 90048, USA; Smidt Heart Institute, Cedars Sinai Medical Center, Los Angeles, CA 90048, USA; Morgridge Institute for Research, Madison, WI, USA; Department of Chemistry, University of Wisconsin-Madison, Madison, WI, USA

## Abstract

Peptide ion mobility adds an extra dimension of separation to mass spectrometry-based proteomics. The ability to accurately predict peptide ion mobility would be useful to expedite assay development and to discriminate true answers in database search. There are methods to accurately predict peptide ion mobility through drift tube devices, but methods to predict mobility through high-field asymmetric waveform ion mobility (FAIMS) are underexplored. Here, we successfully model peptide ions’ FAIMS mobility using a multi-label multi-output classification scheme to account for non-normal transmission distributions. We trained two models from over 100,000 human peptide precursors: a random forest and a long-term short-term memory (LSTM) neural network. Both models had different strengths, and the ensemble average of model predictions produced higher F2 score than either model alone. Finally, we explore cases where the models make mistakes and demonstrate predictive performance of F2=0.66 (AUROC=0.928) on a new test dataset of nearly 40,000 different *E. coli* peptide ions. The deep learning model is easily accessible via https://faims.xods.org.
