## supplemental table 1 for "Deep Learning Predicts Non-Normal Peptide FAIMS Mobility Distributions Directly from Sequence"

### Sheet: Cross_Val_Cross_Labelled_Hypero
Cross-Labelled
Fold	Precision	Recall	ROCAUC	Thresholded Accuracy (0.5)	F2	GeoMean
1	0.557489	0.833226	0.86047	0.834	0.6609	0.805534
2	0.55112	0.833495	0.859993	0.8342	0.6591	0.805745
3	0.560375	0.839507	0.864178	0.8355	0.6647	0.811534
4	0.560916	0.83816	0.863793	0.8358	0.6651	0.810758
5	0.557797	0.833894	0.86197	0.8355	0.662	0.808677
mean	0.55754	0.835656	0.862081	0.835	0.66236	0.808449
sd	0.00389636	0.00294903	0.00189059	0.000833667	0.00254323	0.0027708
All Conservative
Fold	Precision	Recall	ROCAUC	Thresholded Accuracy (0.5)	F2	GeoMean
1	0.556498	0.741969	0.859844	0.8588	0.6046	0.775849
2	0.568025	0.751285	0.863483	0.8606	0.6156	0.776821
3	0.563184	0.747398	0.862325	0.8615	0.611	0.781699
4	0.55949	0.743923	0.861605	0.8597	0.6085	0.773737
5	0.567277	0.749531	0.863557	0.8621	0.615	0.776321
mean	0.562895	0.746821	0.862163	0.86054	0.61094	0.776885
sd	0.00495277	0.00385831	0.00153322	0.00133154	0.00459217	0.00293617

### Sheet: SupplementalTable3
Metric	Dynamic Label Thresholds	Conservative Label Thresholds
Precision	0.55754	0.562895
Recall	0.835656	0.746821
ROCAUC	0.862081	0.862163
Thresholded Accuracy (0.5)	0.835	0.86054
F2	0.66236	0.61094
GeoMean	0.808449	0.776885
